# The methane-cycling microbiome in intact and degraded permafrost soils of the pan-Arctic

**DOI:** 10.1101/2024.12.16.628686

**Authors:** Haitao Wang, Erik Lindemann, Patrick Liebmann, Milan Varsadiya, Mette Marianne Svenning, Muhammad Waqas, Sebastian Petters, Andreas Richter, Georg Guggenberger, Jiri Barta, Tim Urich

## Abstract

The methane-cycling microbiomes in Arctic permafrost-affected soils play crucial roles in the production and consumption of this important greenhouse gas. However, little is known about the distributions of Arctic methanogens and methanotrophs across the regional scale and along the vertical soil profile, as well as their responses to the widespread permafrost thaw. Using a unique sample set from nine different locations across the pan-Arctic, we identified methanogen and methanotroph phylotypes in 729 datasets of 16S rRNA gene amplicons.

In 621 samples of intact permafrost soils across the pan-Arctic, only 22 methanogen and 26 methanotroph phylotypes were identified. Relative abundances of both functional groups varied significantly between sites and soil horizons. Only four methanogen phylotypes were detected at all locations, with the hydrogenotrophic *Methanobacterium lacus* dominating. Remarkably, the permafrost soil methane filter was almost exclusively comprised of a few phylotypes closely related to the obligate methanotrophic species *Methylobacter tundripaludum*.

In degraded permafrost sites in Alaska, *M. tundripaludum* also dominated the methanotroph microbiome in the wet site. However, in dry, water-drained former permafrost site, *Methylocapsa* phylotypes, closely related with the atmospheric methane oxidizing bacteria, were exclusively found and dominant, indicating a massive restructuring of the methanotroph guild that consequently resulted in functional changes from a soil methane filter to an atmospheric methane sink.

This study provides first insights into the identity and intricate spatial distribution of methanotrophs and methanogens in permafrost soils at a pan-Arctic scale and their responses to different water status after permafrost degradation. These findings point towards a few key microbes particularly relevant for future studies on Arctic CH_4_ dynamics in a warming climate and that under future dry conditions more atmospheric CH_4_ uptake in Arctic upland soils might happen.
