## Supplementary material for "The methane-cycling microbiome in intact and degraded permafrost soils of the pan-Arctic": Table S2

### Sheet: Sheet1
ASV	ASV taxonomy	ZOTU (100% identity)	ZOTU taxonomy
ASV9819	Methylomonadaceae:Methylobacter	ZOTU3405	Methylococcaceae:Methylobacter
ASV9660	Methylomonadacee:Methylobacter	ZOTU1199	Methylococcaceae:Methylobacter
ASV8822	﻿﻿Methylomonadaceae:Methylobacter	ZOTU366/1239	Methylococcaceae:Methylobacter
ASV7750	﻿﻿Methylomonadaceae:Methylobacter	ZOTU1727/1519	Methylococcaceae:Methylobacter
ASV7357	﻿﻿Methylomonadaceae:Methylobacter	ZOTU1199	Methylococcaceae:Methylobacter
ASV6940	﻿﻿Methylomonadaceae:Methylobacter	ZOTU366/1239	Methylococcaceae:Methylobacter
ASV6209	﻿﻿Methylomonadaceae:Methylobacter	NA
ASV6205	Methylomonadaceae:Methylobacter	ZOTU1253	Methylococcaceae:Methylotuvimicrobium
ASV6061	﻿﻿Methylomonadacee:Methylobacter	ZOTU1199	Methylococcaceae:Methylobacter
ASV5398	﻿﻿Methylomonadaceae:Methylobacter	ZOTU366/1239	Methylococcaceae:Methylobacter
ASV4596	﻿Methylomonadaceae:Methylobacter	ZOTU1199	Methylococcaceae:Methylobacter
ASV11464	﻿﻿Methylomonadaceae:Methylobacter	ZOTU1253	Methylococcaceae:Methylotuvimicrobium
ASV11262	﻿﻿Methylomonadaceae:Methylobacter	ZOTU366/1239	Methylococcaceae:Methylobacter
ASV7590	﻿﻿Methylomonadaceae:Crenothrix	ZOTU4804	Crenotrichaceae:Crenothrix
ASV3295	﻿Methylomonadaceae:Crenothrix	ZOTU4804	Crenotrichaceae:Crenothrix
ASV2044	﻿﻿Methylomonadaceae:Crenothrix	ZOTU3405	Methylococcaceae:Methylobacter
ASV11037	Methylomirabilacee:Ca. Methylomirabilis	ZOTU3370	Ca. Methylomirabilis family:Ca. Methylomirabilis
ASV10087	﻿﻿Methylomirabilacee:Ca. Methylomirabilis	ZOTU3370	Ca. Methylomirabilis family:Ca. Methylomirabilis
ASV9046	﻿﻿Beijerinckiaceae:Methylocapsa	NA
ASV8524	﻿﻿Beijerinckiaceae:Methylocapsa	NA
ASV7447	﻿﻿Beijerinckiaceae:Methylocapsa	NA
ASV7181	﻿﻿Beijerinckiaceae:Methylocapsa	NA
ASV5264	﻿﻿Beijerinckiaceae:Methylocapsa	NA
ASV469	﻿﻿Beijerinckiaceae:Methylocapsa	NA
ASV3351	﻿﻿Beijerinckiaceae:Methylocapsa	NA
ASV2716	﻿﻿Beijerinckiaceae:Methylocapsa	NA
